# Unraveling *Candidatus* Dermatophostum as a Novel Genus of Polyphosphate-Accumulating Organisms for High-Strength Wastewater Treatment

**DOI:** 10.64898/2025.12.29.696836

**Authors:** Hui Wang, Ze Zhao, Limin Lin, Ao Dong, Ye Deng, Jizhong Zhou, Feng Ju

## Abstract

*Dermatophilaceae* polyphosphate-accumulating organisms (PAOs), formerly classified as *Tetrasphaera* PAOs, play pivotal roles in enhanced biological phosphorus removal (EBPR). However, their phylogenetic diversity, ecological preferences, and metabolic traits remain poorly characterized, and a robust marker gene for their classification is lacking. Here, we performed an extensive phylogenomic and metabolic analysis of *Dermatophilaceae* PAOs utilizing 46 newly recovered metagenome-assembled genomes (MAGs) from a laboratory-scale EBPR reactor treating high-strength wastewater and full-scale wastewater treatment plants. These analyses revealed a previously uncharacterized PAO genus, named *Candidatus* Dermatophostum, which is adapted to high-phosphorus environments. Its representative species, *Ca.* D. ammonifactor, was enriched in the EBPR reactor and its PAO phenotype was confirmed by polyphosphate staining and fluorescence in situ hybridization. Genomic, transcriptomic, and protein structure analyses revealed its specialized metabolic capabilities for phosphate metabolism, glycogen synthesis and dissimilatory nitrate reduction to ammonium. Moreover, *Ca.* Dermatophostum was found to be widely distributed across WWPTs worldwide, underscoring both its ecological importance and its potential role in mitigating nitrous oxide (N_2_O) emissions. Finally, we propose a *ppk1*-based classification framework that resolves *Dermatophilaceae* PAOs into six distinct clades, consistent with whole-genome phylogeny, and demonstrates that *ppk1* can serve as a reliable marker gene for tracking these populations. Together, these findings expand the ecological and functional understanding of *Dermatophilaceae* PAOs and highlight their promise for advancing sustainable wastewater treatment and resource recovery.
