## Supplemental Data 1 for "Unraveling *Candidatus* Dermatophostum as a Novel Genus of Polyphosphate-Accumulating Organisms for High-Strength Wastewater Treatment"

### Sheet: Sheet1
Dataset S1 Detailed information of metagenomic and metatranstriptomic dataset generated in this study
Metagenomic Dataset
Sampling date	DNA extraction	Raw Base(G)	Clean Base(G)	Q20(%)	Q30(%)	GC Content(%)
Day_0	Yes	12.57	12.47	97.72	93.72	62.64
Day_36	Yes	12.28	12.24	97.62	93.65	64.4
Day_49	Yes	10	9.29	98	94.48	65.84
Day_73	Yes	15.03	14.97	97.44	93.3	64.01
Day_94	Yes	13.05	12.02	97.59	93.43	65.03
Day_102	Yes	13.16	12.21	97.93	94.17	63.63
Day_121	Yes	12.35	11.42	97.78	93.88	65.85
Day_127	Yes	11.93	11.09	97.85	93.98	66.55
Day_142	Yes	12.38	11.47	97.75	93.77	66.23
Day_147	Yes	12.2	11.32	97.78	93.83	65.22
Day_150	Yes	15.18	15.11	97.5	93.43	64.8
Day_151	Yes	14.29	14.14	97.38	93.29	64.23
Day_179	Yes	10.05	10	95.3	88.94	64.29
Day_200	Yes	12.6	12.56	97.56	93.55	66.16
Day_221	Yes	11.47	11.42	95.54	89.28	61.92
Day_261	Yes	11.12	11.07	95.43	89.11	64.89
Day_298	Yes	11.26	11.23	96.24	90.47	52.41
Day_311	Yes	12.06	12.02	95.99	90.11	54.32
Day_323	Yes	11.96	11.9	95.65	89.62	62.74
Day_340	Yes	11.37	11.32	95.78	89.76	57.48
Day_360	Yes	11.16	11.12	96.21	90.41	47.64
Day_387	Yes	11.5	11.45	96.06	90.29	55.91
Day_396	Yes	11.43	11.38	95.97	90.09	55.88
Day_420	Yes	11.23	11.19	95.62	89.46	56.44
Metatranstriptomic Dataset
Sampling date	RNA extraction	Mixed with equal mass	Raw Base(G)	Clean Base(G)	Q20(%)	Q30(%)	GC Content(%)
Day_9	Yes	Day 9-17-23	10.17	9.35	96.25	89.87	27.66
Day_17	Yes			12.24	97.62	93.65	64.4
Day_23	Yes			9.29	98	94.48	65.84
Day_54	Yes	Day 54-60-66	11.14	10.03	97.65	93.17	52.37
Day_60	Yes		13.05	12.02	97.59	93.43	65.03
Day_66	Yes		13.16	12.21	97.93	94.17	63.63
Day_113	Yes	Day 113-121-127	9.47	7.22	97.16	91.94	37.01
Day_121	Yes		11.93	11.09	97.85	93.98	66.55
Day_127	Yes		12.38	11.47	97.75	93.77	66.23
Day_170	Yes	Day 170-176-179	8.54	7.04	97.17	92.02	38.17
Day_176	Yes		15.18	15.11	97.5	93.43	64.8
Day_179	Yes		14.29	14.14	97.38	93.29	64.23
Day_224	Yes	Day 224-231-240	10.38	9.26	97.52	92.66	41.51
Day_231	Yes		12.6	12.56	97.56	93.55	66.16
Day_240	Yes		11.47	11.42	95.54	89.28	61.92
