## Supplemental Data 2 for "Unraveling *Candidatus* Dermatophostum as a Novel Genus of Polyphosphate-Accumulating Organisms for High-Strength Wastewater Treatment"

### Sheet: Sheet1
Dataset S2 The recovered novel Dermatophilaceae MAGs in this study
# EBPR reactor
MAG_name	Domain	Phylum	Class	Order	Family	Genus	Completeness	Contamination	Length	N50	Average abundance (%)
EBPR_bin.1 (Candidatus Dermatophostum ammonifactor)	d__Bacteria	p__Actinobacteriota	c__Actinobacteria	o__Actinomycetales	f__Dermatophilaceae	g__JAGOME01 (Candidatus Dermatophostum)	97.57	0	3442300	163044	14.8675
EBPR_bin.3	d__Bacteria	p__Actinobacteriota	c__Actinobacteria	o__Actinomycetales	f__Dermatophilaceae	g__Austwickia	98.36	0.55	4145315	121617	1.37822
EBPR_bin.6	d__Bacteria	p__Actinobacteriota	c__Actinobacteria	o__Actinomycetales	f__Dermatophilaceae	g__Kineosphaera	94.51	0.09	4319418	52102	2.06861
EBPR_bin.15	d__Bacteria	p__Actinobacteriota	c__Actinobacteria	o__Actinomycetales	f__Dermatophilaceae	g__Kineosphaera	95.72	0.55	4027477	40879	1.42772
EBPR_bin.18	d__Bacteria	p__Actinobacteriota	c__Actinobacteria	o__Actinomycetales	f__Dermatophilaceae	g__Ca.Lutibacillus	95.05	0	3347856	35871	1.2265
EBPR_bin.20	d__Bacteria	p__Actinobacteriota	c__Actinobacteria	o__Actinomycetales	f__Dermatophilaceae	g__Ca.Phosphoribacter	95.06	0	3282986	84154	1.2343
EBPR_bin.31	d__Bacteria	p__Actinobacteriota	c__Actinobacteria	o__Actinomycetales	f__Dermatophilaceae	g__Tetrasphaera_A	83.47	0.54	2587751	14061	0.697386
EBPR_bin.37	d__Bacteria	p__Actinobacteriota	c__Actinobacteria	o__Actinomycetales	f__Dermatophilaceae	g__Ca.Lutibacillus	97.01	0.54	3048705	35207	0.330447
EBPR_bin.44	d__Bacteria	p__Actinobacteriota	c__Actinobacteria	o__Actinomycetales	f__Dermatophilaceae	g__Phycicoccus_A	92.12	0	2458852	26773	0.486582
EBPR_bin.49	d__Bacteria	p__Actinobacteriota	c__Actinobacteria	o__Actinomycetales	f__Dermatophilaceae	g__Austwickia	87.08	1.09	3502951	22799	0.310525
EBPR_bin.55	d__Bacteria	p__Actinobacteriota	c__Actinobacteria	o__Actinomycetales	f__Dermatophilaceae	g__	81.44	1.79	4016834	30173	0.416904
EBPR_bin.67	d__Bacteria	p__Actinobacteriota	c__Actinobacteria	o__Actinomycetales	f__Dermatophilaceae	g__JAGOME01 (Candidatus Dermatophostum)	95.18	0	4557344	65726	0.338306
EBPR_bin.76	d__Bacteria	p__Actinobacteriota	c__Actinobacteria	o__Actinomycetales	f__Dermatophilaceae	g__Austwickia	98.09	0	3403230	88357	0.0300448
EBPR_bin.115	d__Bacteria	p__Actinobacteriota	c__Actinobacteria	o__Actinomycetales	f__Dermatophilaceae	g__Ca.Phosphoribacter	86.17	9.8	3342629	20079	0.168251
EBPR_bin.119	d__Bacteria	p__Actinobacteriota	c__Actinobacteria	o__Actinomycetales	f__Dermatophilaceae	g__Ca.Phosphoribacter	74.57	3.8	2725402	8053	0.160987
EBPR_bin.128	d__Bacteria	p__Actinobacteriota	c__Actinobacteria	o__Actinomycetales	f__Dermatophilaceae	g__Austwickia	96.57	0.27	3451208	39464	0.128603
EBPR_bin.151	d__Bacteria	p__Actinobacteriota	c__Actinobacteria	o__Actinomycetales	f__Dermatophilaceae	g__Ca.Phosphoribacter	91.94	1	2711880	14097	0.120457
EBPR_bin.154	d__Bacteria	p__Actinobacteriota	c__Actinobacteria	o__Actinomycetales	f__Dermatophilaceae	g__Tetrasphaera_A	71.55	0.86	2587131	12855	0.11572
EBPR_bin.185	d__Bacteria	p__Actinobacteriota	c__Actinobacteria	o__Actinomycetales	f__Dermatophilaceae	g__Austwickia	82.66	4.7	3632786	24579	0.0589959
EBPR_bin.191	d__Bacteria	p__Actinobacteriota	c__Actinobacteria	o__Actinomycetales	f__Dermatophilaceae	g__Kineosphaera	80.87	1.97	3490680	25945	0.0880283
EBPR_bin.198	d__Bacteria	p__Actinobacteriota	c__Actinobacteria	o__Actinomycetales	f__Dermatophilaceae	g__	74.17	5.27	4159690	24910	0.084272
EBPR_bin.224	d__Bacteria	p__Actinobacteriota	c__Actinobacteria	o__Actinomycetales	f__Dermatophilaceae	g__Tetrasphaera_A	88.3	3.78	2996603	10885	0.0705739
EBPR_bin.230	d__Bacteria	p__Actinobacteriota	c__Actinobacteria	o__Actinomycetales	f__Dermatophilaceae	g__Tetrasphaera_A	94.89	2.97	3963528	53106	0.0667364
EBPR_bin.238	d__Bacteria	p__Actinobacteriota	c__Actinobacteria	o__Actinomycetales	f__Dermatophilaceae	g__Kineosphaera	74.64	6.96	3771156	12975	0.0638606
EBPR_bin.242	d__Bacteria	p__Actinobacteriota	c__Actinobacteria	o__Actinomycetales	f__Dermatophilaceae	g__Ca.Lutibacillus	87.38	0.72	3163395	21336	0.0613778
EBPR_bin.289	d__Bacteria	p__Actinobacteriota	c__Actinobacteria	o__Actinomycetales	f__Dermatophilaceae	g__Tetrasphaera_A	82.62	3.83	3351949	6210	0.0341379
EBPR_bin.319	d__Bacteria	p__Actinobacteriota	c__Actinobacteria	o__Actinomycetales	f__Dermatophilaceae	g__Ca.Lutibacillus	73.4	3.41	3204852	5214	0.0404557
EBPR_bin.324	d__Bacteria	p__Actinobacteriota	c__Actinobacteria	o__Actinomycetales	f__Dermatophilaceae	g__JAGOME01 (Candidatus Dermatophostum)	70.98	4.23	3202037	3844	0.0395932
EBPR_bin.331	d__Bacteria	p__Actinobacteriota	c__Actinobacteria	o__Actinomycetales	f__Dermatophilaceae	g__Austwickia	79.85	2.29	3042872	5096	0.0338384
EBPR_bin.332	d__Bacteria	p__Actinobacteriota	c__Actinobacteria	o__Actinomycetales	f__Dermatophilaceae	g__Tetrasphaera_A	79.84	1.37	2684308	13715	0.0381187
# Global WWTPs
MAG_name	Domain	Phylum	Class	Order	Family	Genus	Completeness	Contamination	Length	N50
SRR14932492_bin.31	d__Bacteria	p__Actinobacteriota	c__Actinomycetia	o__Actinomycetales	f__Dermatophilaceae	g__Phycicoccus_A	91.99	1.35	3171989	32662
SRR14932515_bin.101	d__Bacteria	p__Actinobacteriota	c__Actinomycetia	o__Actinomycetales	f__Dermatophilaceae	g__Ca.Phosphoribacter	90.49	1.47	3520965	26593
SRR14932593_bin.9	d__Bacteria	p__Actinobacteriota	c__Actinomycetia	o__Actinomycetales	f__Dermatophilaceae	g__Tetrasphaera_A	84.15	3.37	3525535	9804
SRR14932614_bin.77	d__Bacteria	p__Actinobacteriota	c__Actinomycetia	o__Actinomycetales	f__Dermatophilaceae	g__Phycicoccus_A	87.82	1.46	2640585	17547
SRR14932622_bin.18	d__Bacteria	p__Actinobacteriota	c__Actinomycetia	o__Actinomycetales	f__Dermatophilaceae	g__Ornithinibacter	91.62	0.59	3528949	46723
SRR14932513_bin.56	d__Bacteria	p__Actinobacteriota	c__Actinomycetia	o__Actinomycetales	f__Dermatophilaceae	g__Austwickia	92.29	0	3840949	33554
SRR14932545_bin.62	d__Bacteria	p__Actinobacteriota	c__Actinomycetia	o__Actinomycetales	f__Dermatophilaceae	g__Ca.Phosphoribacter	78.72	3.25	2795092	5482
SRR14932575_bin.2	d__Bacteria	p__Actinobacteriota	c__Actinomycetia	o__Actinomycetales	f__Dermatophilaceae	g__Ca.Phosphoribacter	90.99	1.19	3389991	29524
SRR14932636_bin.37	d__Bacteria	p__Actinobacteriota	c__Actinomycetia	o__Actinomycetales	f__Dermatophilaceae	g__Ca.Phosphoribacter	84.11	0.8	3109563	15125
SRR14932643_bin.60	d__Bacteria	p__Actinobacteriota	c__Actinomycetia	o__Actinomycetales	f__Dermatophilaceae	g__Ca.Phosphoribacter	92.97	0.67	3032505	89131
SRR14932683_bin.102	d__Bacteria	p__Actinobacteriota	c__Actinomycetia	o__Actinomycetales	f__Dermatophilaceae	g__Phycicoccus_A	89.81	3.52	3258963	15420
SRR14932693_bin.43	d__Bacteria	p__Actinobacteriota	c__Actinomycetia	o__Actinomycetales	f__Dermatophilaceae	g__Ca.Phosphoribacter	87.77	6.58	3657969	9206
SRR14932653_bin.6	d__Bacteria	p__Actinobacteriota	c__Actinomycetia	o__Actinomycetales	f__Dermatophilaceae	g__Ca.Phosphoribacter	81.99	3.14	2586258	10251
SRR14932682_bin.26	d__Bacteria	p__Actinobacteriota	c__Actinomycetia	o__Actinomycetales	f__Dermatophilaceae	g__Ca.Phosphoribacter	86.74	4.12	2842362	15800
SRR14932577_bin.12	d__Bacteria	p__Actinobacteriota	c__Actinomycetia	o__Actinomycetales	f__Dermatophilaceae	g__Ca.Phosphoribacter	86.57	0	3033894	18344
SRR14932659_bin.63	d__Bacteria	p__Actinobacteriota	c__Actinomycetia	o__Actinomycetales	f__Dermatophilaceae	g__Ca.Phosphoribacter	93.51	0.5	3407427	37556
