## Supplemental Data 5 for "Unraveling *Candidatus* Dermatophostum as a Novel Genus of Polyphosphate-Accumulating Organisms for High-Strength Wastewater Treatment"

### Sheet: Sheet1
Dataset S5 The genome classfication based on GTDB and MiDAS 4.8 database
MAG name	MAG classification (GTDB RefSeq release 207 name)	16S classification (Midas 4.8 name)
EBPR_bin.1	d__Bacteria;p__Actinobacteriota;c__Actinobacteria;o__Actinomycetales;f__Dermatophilaceae;g__JAGOME01;s__	K: Bacteria | P: Actinobacteriota | C: Actinobacteria | O: Micrococcales | F: Intrasporangiaceae | G: Tetrasphaera | S: midas_s_44283
EBPR_bin.3	d__Bacteria;p__Actinobacteriota;c__Actinobacteria;o__Actinomycetales;f__Dermatophilaceae;g__Austwickia;s__	K: Bacteria | P: Actinobacteriota | C: Actinobacteria | O: Micrococcales | F: Dermatophilaceae | G: midas_g_739 | S: midas_s_8771
EBPR_bin.289	d__Bacteria;p__Actinobacteriota;c__Actinobacteria;o__Actinomycetales;f__Dermatophilaceae;g__Tetrasphaera_A;s__Tetrasphaera_A australiensis	K: Bacteria | P: Actinobacteriota | C: Actinobacteria | O: Micrococcales | F: Intrasporangiaceae | G: Tetrasphaera | S: Tetrasphaera australiensis
EBPR_bin.331	d__Bacteria;p__Actinobacteriota;c__Actinobacteria;o__Actinomycetales;f__Dermatophilaceae;g__Austwickia;s__	K: Bacteria | P: Actinobacteriota | C: Actinobacteria | O: Micrococcales | F: Dermatophilaceae | G: midas_g_724 | S: midas_s_725
