## Supplemental Data 6 for "Unraveling *Candidatus* Dermatophostum as a Novel Genus of Polyphosphate-Accumulating Organisms for High-Strength Wastewater Treatment"

### Sheet: Sheet1
Dataset S6 KO gene list for genome metabolism
KO	Discription	Name	Symbol	Pathway
K03306	TC.PIT; inorganic phosphate transporter, PiT family	Inorganic Phosphate Transporter, Pit Family	pit	P Transport Proteins
K02040	pstS; phosphate transport system substrate-binding protein	Phosphate Transport System Substrate-Binding Protein	pstS	P Transport Proteins
K02037	pstC; phosphate transport system permease protein	Phosphate Transport System Permease Protein	pstC	P Transport Proteins
K02038	pstA; phosphate transport system permease protein	Phosphate Transport System Permease Protein	pstA	P Transport Proteins
K02036	pstB; phosphate transport system ATP-binding protein [EC:7.3.2.1]	Phosphate Transport System ATP-Binding Protein	pstB	P Transport Proteins
K00937	ppk; polyphosphate kinase [EC:2.7.4.1]	Polyphosphate Kinase	ppk1	PolyP Metabolism
K22468	ppk2; polyphosphate kinase [EC:2.7.4.34]	Polyphosphate Kinase	ppk2	PolyP Metabolism
K06018	ppn1	Endopolyphosphatase	ppn1	PolyP Metabolism
K01524	ppx-gppA; exopolyphosphatase / guanosine-5'-triphosphate,3'-diphosphate pyrophosphatase [EC:3.6.1.11 3.6.1.40]	Exopolyphosphatase	ppx	PolyP Metabolism
K01514	PRUNE,PPX1	Exopolyphosphatase	ppx1	PolyP Metabolism
K00886	ppgK	Polyphosphate Glucokinase	ppgK	PolyP Metabolism
K23753	ppk2, pap	AMP-Polyphosphate Phosphotransferase	pap	PolyP Metabolism
K00370	narG, narZ, nxrA; nitrate reductase / nitrite oxidoreductase, alpha subunit [EC:1.7.5.1 1.7.99.-]	Nitrate Reductase	narG- narZ- nxrA	Denitrification
K00371	narH, narY, nxrB; nitrate reductase / nitrite oxidoreductase, beta subunit [EC:1.7.5.1 1.7.99.-]	Nitrate Reductase	narH- narY- nxrB	Denitrification
K00374	narI, narV; nitrate reductase gamma subunit [EC:1.7.5.1 1.7.99.-]	Nitrate Reductase Gamma Subunit	narI- narV	Denitrification
K02567	napA, nitrate reductase (cytochrome)	Nitrate Reductase (Cytochrome)	napA	Denitrification
K02568	napB, nitrate reductase (cytochrome)	Nitrate Reductase (Cytochrome)-Electron Transfer Subunit	napB	Denitrification
K00368	nirK; nitrite reductase (NO-forming) [EC:1.7.2.1]	Nitrite Reductase (NO-Forming)	nirK	Denitrification
K15864	nirS	Nitrite Reductase (NO-Forming)/Hydroxylamine Reductase	nirS	Denitrification
K04561	norB; nitric oxide reductase subunit B [EC:1.7.2.5]	Nitric Oxide Reductase Subunit B	norB	Denitrification
K02305	norC; nitric oxide reductase subunit C	Nitric Oxide Reductase Subunit C	norC	Denitrification
K00376	nosZ; nitrous-oxide reductase [EC:1.7.2.4]	Nitrous-Oxide Reductase	nosZ	Denitrification
K00367	narB	Ferredoxin-Nitrate Reductase	narB	Assimilatory Nitrate Reduction
K10534	nr, nitrate reductase (NAD(P)H)	Nitrate Reductase (NADPH)	NR	Assimilatory Nitrate Reduction
K00372	nasC, nasA	Assimilatory Nitrate Reductase Catalytic Subunit	nasA	Assimilatory Nitrate Reduction
K00360	nasB	Assimilatory Nitrate Reductase Electron Transfer Subunit	nasB	Assimilatory Nitrate Reduction
K00366	nirA	Ferredoxin-Nitrite Reductase	nirA	Assimilatory Nitrate Reduction
K17877	NIT-6	Nitrite Reductase (NADPH)	NIT-6	Assimilatory Nitrate Reduction
K00362	nirB; nitrite reductase (NADH) large subunit [EC:1.7.1.15]	Nitrite Reductase (NADH) Large Subunit	nirB	Dissimilatory Nitrate Reduction
K00363	nirD; nitrite reductase (NADH) small subunit [EC:1.7.1.15]	Nitrite Reductase (NADH) Small Subunit	nirD	Dissimilatory Nitrate Reduction
K03385	nrfA; nitrite reductase (cytochrome c-552) [EC:1.7.2.2]	Nitrite Reductase (Cytochrome C-552)	nrfA	Dissimilatory Nitrate Reduction
K15876	nrfH; cytochrome c nitrite reductase small subunit	Cytochrome C Nitrite Reductase Small Subunit	nrfH	Dissimilatory Nitrate Reduction
K02591	nifK	Nitrogenase Molybdenum-Iron Protein Beta Chain	nifK	Nitrogen Fixation
K02586	nifD	Nitrogenase Molybdenum-Iron Protein Alpha Chain	nifD	Nitrogen Fixation
K02588	nifH	Nitrogenase Iron Protein Nifh	nifH	Nitrogen Fixation
K00626	phaA, E2.3.1.9, atoB; acetyl-CoA C-acetyltransferase [EC:2.3.1.9]	Acetyl-Coa Acetyltransferase	phaA	Polyhydroxyalkanoates
K00023	phbB; acetoacetyl-CoA reductase [EC:1.1.1.36]	Acetoacetyl-Coa Reductase	phaB	Polyhydroxyalkanoates
K03821	phbC, phaC; polyhydroxyalkanoate synthase subunit PhaC [EC:2.3.1.-]	Poly[(R)-3-Hydroxyalkanoate] Polymerase Subunit	phaC	Polyhydroxyalkanoates
K17865	phaJ	3-Hydroxybutyryl-Coa Dehydratase	phaJ	Polyhydroxyalkanoates
K22250	phaZ	Poly(3-Hydroxyoctanoate) Depolymerase	phaZ	Polyhydroxyalkanoates
K05973	phaZa; poly(3-hydroxybutyrate) depolymerase [EC:3.1.1.75]	Poly(3-Hydroxybutyrate) Depolymerase	phaZa	Polyhydroxyalkanoates
K22249	phaZb	Poly(3-Hydroxyoctanoate) Depolymerase	phaZb	Polyhydroxyalkanoates
K00975	glgC; glucose-1-phosphate adenylyltransferase [EC:2.7.7.27]	Glucose-1-Phosphate Adenylyltransferase	glgC	Glycogen Synthesis
K00703	glgA	Starch Synthase	glgA	Glycogen Synthesis
K00700	GBE1, glgB; 1,4-alpha-glucan branching enzyme [EC:2.4.1.18]	1,4-Alpha-Glucan Branching Enzyme	glgB	Glycogen Synthesis
K16148	glgM	Alpha-Maltose-1-Phosphate Synthas	glgM	Glycogen Synthesis
K16147	glgE	Starch Synthase (Maltosyl-Transferring)	glgE	Glycogen Synthesis
K00688	PYG, glgP; glycogen phosphorylase [EC:2.4.1.1]	Glycogen Phosphorylase	glgP	Glycogen Degradation
K01176	amyA	Alpha-Amylase	amyA	Glycogen Degradation
K01177	amyB	Beta-Amylase	amyB	Glycogen Degradation
K05992	amyM	Maltogenic Alpha-Amylase	amyM	Glycogen Degradation
K01208	ma	Cyclomaltodextrinase / Neopullulanase	ma	Glycogen Degradation
K07335	bmpA- bmpB- tmpC	Basic Membrane Protein A And Related Proteins	bmpA- bmpB- tmpC	Atp Transporters
K01996	livF; branched-chain amino acid transport system ATP-binding protein	Branched-Chain Amino Acid Transport System Atp-Binding Protein	livF	Atp Transporters
K01995	livG; branched-chain amino acid transport system ATP-binding protein	Branched-Chain Amino Acid Transport System Atp-Binding Protein	livG	Atp Transporters
K01997	livH; branched-chain amino acid transport system permease protein	Branched-Chain Amino Acid Transport System Permease Protein	livH	Atp Transporters
K01998	livM; branched-chain amino acid transport system permease protein	Branched-Chain Amino Acid Transport System Permease Protein	livM	Atp Transporters
K01999	livK; branched-chain amino acid transport system substrate-binding protein	Branched-Chain Amino Acid Transport System Substrate-Binding Protein	livK	Atp Transporters
K09689	kpsT	Capsular Polysaccharide Transport System Atp-Binding Protein	kpsT	Atp Transporters
K10107	kpsE	Capsular Polysaccharide Transport System Permease Protein	kpsE	Atp Transporters
K09688	kpsM	Capsular Polysaccharide Transport System Permease Protein	kpsM	Atp Transporters
K23537	nupA	General Nucleoside Transport System Atp-Binding Protein	nupA	Atp Transporters
K23535	nupB	General Nucleoside Transport System Permease Protein	nupB	Atp Transporters
K23536	nupC	General Nucleoside Transport System Permease Protein	nupC	Atp Transporters
K10004	gltL- aatP	Glutamate/Aspartate Transportsystematp-Binding Protein	gltL- aatP	Atp Transporters
K10003	gltJ- aatQ	Glutamate/Aspartate Transportsystempermease Protein	gltJ- aatQ	Atp Transporters
K10002	gltJ- aatQ	Glutamate/Aspartate Transportsystempermease Protein	gltK- aatM	Atp Transporters
K10001	gltI- aatJ	Glutamate/Aspartate Transportsystemsubstrate-Binding Protein	gltI- aatJ	Atp Transporters
K02000	proV	Glycine Betaine/Proline Transport System Atp-Binding Protein	proV	Atp Transporters
K02001	proW	Glycine Betaine/Proline Transport System Permease Protein	proW	Atp Transporters
K02002	proX	Glycine Betaine/Proline Transport System Substrate-Binding Protein	proX	Atp Transporters
K07091	lptF	Lipopolysaccharide Export System Permease Protein	lptF	Atp Transporters
K11720	lptG	Lipopolysaccharide Export System Permease Protein	lptG	Atp Transporters
K09691	wzt	Lipopolysaccharide Transport System Atp-Binding Protein	wzt	Atp Transporters
K09690	wzm	Lipopolysaccharide Transport System Permease Protein	wzm	Atp Transporters
K02026	msSP1	Multiple Sugar Transport System Permease	msSP1	Atp Transporters
K07791	dcuA	Anaerobic C4-Dicarboxylate Transporter	dcuA	Electrochemical Potential-Driven Transporters
K07792	dcuB	Anaerobic C4-Dicarboxylate Transporter	dcuB	Electrochemical Potential-Driven Transporters
K11103	dctA	Anaerobic C4-Dicarboxylate Transporter	dctA	Electrochemical Potential-Driven Transporters
K05548	benK	Benzoate-Proton Symporter	benK	Electrochemical Potential-Driven Transporters
K05846	azlC	Branched Chain Amino Acid Efflux Pump	azlC	Electrochemical Potential-Driven Transporters
K05847	azlD	Branched Chain Amino Acid Efflux Pump	azlD	Electrochemical Potential-Driven Transporters
K11689	dctQ	C4-Dicarboxylate Transporter	dctQ	Electrochemical Potential-Driven Transporters
K11690	dctM	C4-Dicarboxylate Transporter	dctM	Electrochemical Potential-Driven Transporters
K11688	dctP	C4-Dicarboxylate-Binding Protein	dctP	Electrochemical Potential-Driven Transporters
K14393	actP; cation/acetate symporter	Cation-Acetate Symporter	actP	Electrochemical Potential-Driven Transporters
K10974	codB	Cytosine Permease	codB	Electrochemical Potential-Driven Transporters
K16238	eat	Ethanolamine Permease	eat	Electrochemical Potential-Driven Transporters
K02429	fucP	Fucose-Proton Symporter	fucP	Electrochemical Potential-Driven Transporters
K08137	galP	Galactose-Proton Symporter	galP	Electrochemical Potential-Driven Transporters
K03312	gltS	Glutamate-Na+ Symporter	gltS	Electrochemical Potential-Driven Transporters
K05020	opuD	Glycine Betaine	opuD	Electrochemical Potential-Driven Transporters
K11738	ansP	L-Asparagine Permease	ansP	Electrochemical Potential-Driven Transporters
K08178	jen	Lactate-Proton Symport	jen	Electrochemical Potential-Driven Transporters
K13936	mdcF	Malonate-Proton Symporter	mdcF	Electrochemical Potential-Driven Transporters
K16211	malY	Maltose-Moltooligosaccharide Transporter	malY	Electrochemical Potential-Driven Transporters
K08177	oxlT	Oxalate-Formate Antiporter	oxlT	Electrochemical Potential-Driven Transporters
K03762	proP	Proline-Betaine-Proton Symporter	proP	Electrochemical Potential-Driven Transporters
K14052	puuP	Putrescine Importer	puuP	Electrochemical Potential-Driven Transporters
K13021	ttuB	Tartrate Transporter	ttuB	Electrochemical Potential-Driven Transporters
K02025	msP	Multiple Sugar Transport System Permease Protein	msP	Atp Transporters
K02027	msS	Multiple Sugar Transport System Substrate-Binding Protein	msS	Atp Transporters
K02031	ddpD	Peptide/Nickel Transport System Atp-Binding Protein	ddpD	Atp Transporters
K02032	ddpF	Peptide/Nickel Transport System Atp-Binding Protein	ddpF	Atp Transporters
K02028	paA	Polar Amino Acid Transport System Atp-Binding Protein	paA	Atp Transporters
K02029	ABC.PA.P; polar amino acid transport system permease protein	Polar Amino Acid Transport System Permease Protein	paP	Atp Transporters
K02030	ABC.PA.S; polar amino acid transport system substrate-binding protein	Polar Amino Acid Transport System Substrate-Binding Protein	paS	Atp Transporters
K10548	gguA	Putative Multiple Sugar Transport System Atp-Binding Protein	gguA	Atp Transporters
K10547	gguB	Putative Multiple Sugar Transport System Permease Protein	gguB	Atp Transporters
K10546	chvE	Putative Multiple Sugar Transport System Substrate-Binding Protein	chvE	Atp Transporters
K11076	potG	Putrescine Transport System Atp-Binding Protein	potG	Atp Transporters
K11075	potH	Putrescine Transport System Permease Protein	potH	Atp Transporters
K11074	potI	Putrescine Transport System Permease Protein	potI	Atp Transporters
K11073	potF	Putrescine Transport System Substrate-Binding Protein	potF	Atp Transporters
K10562	rhaT	Rhamnose Transport System Atp-Binding Protein	rhaT	Atp Transporters
K10560	rhaP	Rhamnose Transport System Permease Protein	rhaP	Atp Transporters
K10561	rhaQ	Rhamnose Transport System Permease Protein	rhaQ	Atp Transporters
K10559	rhaS	Rhamnose Transport System Substrate-Binding Protein	rhaS	Atp Transporters
K23547	yphD	Sugar Transport System Atp-Binding Protein	yphD	Atp Transporters
K23546	yphD	Sugar Transport System Permease Protein	yphD	Atp Transporters
K23545	yphF	Sugar Transport System Substrate-Binding Protein	yphF	Atp Transporters
K02469	DNA gyrase subunit A [EC:5.6.2.2]	DNA gyrase	gyrA	House keeping gene
K03553	Recombination protein RecA	Recombination protein RecA	recA	House keeping gene
K03531	cell division protein FtsZ	cell division protein FtsZ	ftsZ	House keeping gene
K02316	DNA primase [EC:2.7.7.101]	DNA primase [EC:2.7.7.101]	dnaG	House keeping gene
K03629	DNA replication and repair protein RecF	DNA replication and repair protein RecF	recF	House keeping gene
K00939	adk, AK; adenylate kinase [EC:2.7.4.3]	K00939	K00939	Others
K13788	pta; phosphate acetyltransferase [EC:2.3.1.8]	K13788	K13788	Others
K02039	phoU; phosphate transport system protein	K02039	K02039	Others
K07636	phoR; two-component system, OmpR family, phosphate regulon sensor histidine kinase PhoR [EC:2.7.13.3]	K07636	K07636	Others
K00963	UGP2, galU, galF; UTP--glucose-1-phosphate uridylyltransferase [EC:2.7.7.9]	K00963	K00963	Others
K01443	nagA, AMDHD2; N-acetylglucosamine-6-phosphate deacetylase [EC:3.5.1.25]	K01443	K01443	Others
K02564	nagB, GNPDA; glucosamine-6-phosphate deaminase [EC:3.5.99.6]	K02564	K02564	Others
K05814	ugpA; sn-glycerol 3-phosphate transport system permease protein	K05814	K05814	Others
K05813	ugpB; sn-glycerol 3-phosphate transport system substrate-binding protein	K05813	K05813	Others
K05815	ugpE; sn-glycerol 3-phosphate transport system permease protein	K05815	K05815	Others
K02768	PTS-Fru-EIIA, fruB; PTS system, fructose-specific IIA component [EC:2.7.1.202]	K02768	K02768	Others
K00882	fruK; 1-phosphofructokinase [EC:2.7.1.56]	K00882	K00882	Others
K03436	fruR2, fruR; DeoR family transcriptional regulator, fructose operon transcriptional repressor	K03436	K03436	Others
K10112	msmX, msmK, malK, sugC, ggtA, msiK; multiple sugar transport system ATP-binding protein	K10112	K10112	Others
K00101	lldD; L-lactate dehydrogenase (cytochrome) [EC:1.1.2.3]	K00101	K00101	Others
K18928	lldE; L-lactate dehydrogenase complex protein LldE	K18928	K18928	Others
K18929	lldF; L-lactate dehydrogenase complex protein LldF	K18929	K18929	Others
K00782	cds	K00782	K00782	Others
K03303	lctP; lactate permease	K03303	K03303	Others
K05799	pdhR; GntR family transcriptional regulator, transcriptional repressor for pyruvate dehydrogenase complex	K05799	K05799	Others
K01895	ACSS, acs; acetyl-CoA synthetase [EC:6.2.1.1]	K01895	K01895	Others
K00925	ackA; acetate kinase [EC:2.7.2.1]	K00925	K00925	Others
K00163	aceE; pyruvate dehydrogenase E1 component [EC:1.2.4.1]	K00163	K00163	Others
K00627	DLAT, aceF, pdhC; pyruvate dehydrogenase E2 component (dihydrolipoamide acetyltransferase) [EC:2.3.1.12]	K00627	K00627	Others
K01897	ACSL, fadD; long-chain acyl-CoA synthetase [EC:6.2.1.3]	K01897	K01897	Others
K00249	ACADM, acd; acyl-CoA dehydrogenase [EC:1.3.8.7]	K00249	K00249	Others
K01782	fadJ; 3-hydroxyacyl-CoA dehydrogenase / enoyl-CoA hydratase / 3-hydroxybutyryl-CoA epimerase [EC:1.1.1.35 4.2.1.17 5.1.2.3]	K01782	K01782	Others
K00632	fadA, fadI; acetyl-CoA acyltransferase [EC:2.3.1.16]	K00632	K00632	Others
K01637	E4.1.3.1, aceA; isocitrate lyase [EC:4.1.3.1]	K01637	K01637	Others
K00169	porA; pyruvate ferredoxin oxidoreductase alpha subunit [EC:1.2.7.1]	K00169	K00169	Others
K00170	porB; pyruvate ferredoxin oxidoreductase beta subunit [EC:1.2.7.1]	K00170	K00170	Others
K00259	ald; alanine dehydrogenase [EC:1.4.1.1]	K00259	K00259	Others
K00425	cydA; cytochrome bd ubiquinol oxidase subunit I [EC:7.1.1.7]	K00425	K00425	Others
K00426	cydB; cytochrome bd ubiquinol oxidase subunit II [EC:7.1.1.7]	K00426	K00426	Others
K00123	fdoG, fdhF, fdwA; formate dehydrogenase major subunit [EC:1.17.1.9]	K00123	K00123	Others
K00124	fdoH, fdsB; formate dehydrogenase iron-sulfur subunit	K00124	K00124	Others
K00127	fdoI, fdsG; formate dehydrogenase subunit gamma	K00127	K00127	Others
K15830	hycE; formate hydrogenlyase subunit 5	K15830	K15830	Others
K12137	hyfB; hydrogenase-4 component B [EC:1.-.-.-]	K12137	K12137	Others
K12138	hyfC; hydrogenase-4 component C [EC:1.-.-.-]	K12138	K12138	Others
K12140	hyfE; hydrogenase-4 component E [EC:1.-.-.-]	K12140	K12140	Others
K12141	hyfF; hydrogenase-4 component F [EC:1.-.-.-]	K12141	K12141	Others
K18023	mbhJ; membrane-bound hydrogenase subunit mbhJ [EC:1.12.7.2]	K18023	K18023	Others
K03892	arsR; ArsR family transcriptional regulator, arsenate/arsenite/antimonite-responsive transcriptional repressor	K03892	K03892	Others
K00179	iorA; indolepyruvate ferredoxin oxidoreductase, alpha subunit [EC:1.2.7.8]	K00179	K00179	Others
K00180	iorB; indolepyruvate ferredoxin oxidoreductase, beta subunit [EC:1.2.7.8]	K00180	K00180	Others
K16150	K16150; glycogen synthase [EC:2.4.1.11]	K16150	K16150	Others
K16149	K16149; 1,4-alpha-glucan branching enzyme [EC:2.4.1.18]	K16149	K16149	Others
K06044	treY, glgY; (1->4)-alpha-D-glucan 1-alpha-D-glucosylmutase [EC:5.4.99.15]	K06044	K06044	Others
K02028	ABC.PA.A; polar amino acid transport system ATP-binding protein [EC:7.4.2.1]	K02028	K02028	Others
K02609	paaA; ring-1,2-phenylacetyl-CoA epoxidase subunit PaaA [EC:1.14.13.149]	K02609	K02609	Others
K02610	paaB; ring-1,2-phenylacetyl-CoA epoxidase subunit PaaB	K02610	K02610	Others
K02611	paaC; ring-1,2-phenylacetyl-CoA epoxidase subunit PaaC [EC:1.14.13.149]	K02611	K02611	Others
K02612	paaD; ring-1,2-phenylacetyl-CoA epoxidase subunit PaaD	K02612	K02612	Others
K02613	paaE; ring-1,2-phenylacetyl-CoA epoxidase subunit PaaE	K02613	K02613	Others
K01912	paaK; phenylacetate-CoA ligase [EC:6.2.1.30]	K01912	K01912	Others
K00450	E1.13.11.4; gentisate 1,2-dioxygenase [EC:1.13.11.4]	K00450	K00450	Others
K07536	badI; 2-ketocyclohexanecarboxyl-CoA hydrolase [EC:3.1.2.-]	K07536	K07536	Others
K03802	cphA; cyanophycin synthetase [EC:6.3.2.29 6.3.2.30]	K03802	K03802	Others
K13282	cphB; cyanophycinase [EC:3.4.15.6]	K13282	K13282	Others
K04019	eutA; ethanolamine utilization protein EutA	K04019	K04019	Others
K03735	eutB; ethanolamine ammonia-lyase large subunit [EC:4.3.1.7]	K03735	K03735	Others
K03736	eutC; ethanolamine ammonia-lyase small subunit [EC:4.3.1.7]	K03736	K03736	Others
K00132	E1.2.1.10; acetaldehyde dehydrogenase (acetylating) [EC:1.2.1.10]	K00132	K00132	Others
K04024	eutJ; ethanolamine utilization protein EutJ	K04024	K04024	Others
K04026	eutL; ethanolamine utilization protein EutL	K04026	K04026	Others
K04027	eutM; ethanolamine utilization protein EutM	K04027	K04027	Others
K04028	eutN; ethanolamine utilization protein EutN	K04028	K04028	Others
K04030	eutQ; ethanolamine utilization protein EutQ	K04030	K04030	Others
K02049	ABC.SN.A; NitT/TauT family transport system ATP-binding protein	K02049	K02049	Others
K02050	ABC.SN.P; NitT/TauT family transport system permease protein	K02050	K02050	Others
K02051	ABC.SN.S; NitT/TauT family transport system substrate-binding protein	K02051	K02051	Others
K00957	cysD; sulfate adenylyltransferase subunit 2 [EC:2.7.7.4]	K00957	K00957	Others
K02302	cysG; uroporphyrin-III C-methyltransferase / precorrin-2 dehydrogenase / sirohydrochlorin ferrochelatase [EC:2.1.1.107 1.3.1.76 4.99.1.4]	K02302	K02302	Others
K00390	cysH; phosphoadenosine phosphosulfate reductase [EC:1.8.4.8 1.8.4.10]	K00390	K00390	Others
K00956	cysN; sulfate adenylyltransferase subunit 1 [EC:2.7.7.4]	K00956	K00956	Others
K00392	sir; sulfite reductase (ferredoxin) [EC:1.8.7.1]	K00392	K00392	Others
K02492	hemA; glutamyl-tRNA reductase [EC:1.2.1.70]	K02492	K02492	Others
K01698	hemB, ALAD; porphobilinogen synthase [EC:4.2.1.24]	K01698	K01698	Others
K01749	hemC, HMBS; hydroxymethylbilane synthase [EC:2.5.1.61]	K01749	K01749	Others
K01719	hemD, UROS; uroporphyrinogen-III synthase [EC:4.2.1.75]	K01719	K01719	Others
K01599	hemE, UROD; uroporphyrinogen decarboxylase [EC:4.1.1.37]	K01599	K01599	Others
K01772	hemH, FECH; protoporphyrin/coproporphyrin ferrochelatase [EC:4.99.1.1 4.99.1.9]	K01772	K01772	Others
K01845	hemL; glutamate-1-semialdehyde 2,1-aminomutase [EC:5.4.3.8]	K01845	K01845	Others
K02802	PTS-Nag-EIIA, nagE; PTS system, N-acetylglucosamine-specific IIA component [EC:2.7.1.193]	K02802	K02802	Others
K02803	PTS-Nag-EIIB, nagE; PTS system, N-acetylglucosamine-specific IIB component [EC:2.7.1.193]	K02803	K02803	Others
K02804	PTS-Nag-EIIC, nagE; PTS system, N-acetylglucosamine-specific IIC component	K02804	K02804	Others
K03710	K03710; GntR family transcriptional regulator	K03710	K03710	Others
K07658	phoB1, phoP; two-component system, OmpR family, alkaline phosphatase synthesis response regulator PhoP	K07658	K07658	Others
K02108	ATPF0A, atpB; F-type H+-transporting ATPase subunit a	K02108	K02108	Others
K02109	ATPF0B, atpF; F-type H+-transporting ATPase subunit b	K02109	K02109	Others
K02110	ATPF0C, atpE; F-type H+-transporting ATPase subunit c	K02110	K02110	Others
K02111	ATPF1A, atpA; F-type H+/Na+-transporting ATPase subunit alpha [EC:7.1.2.2 7.2.2.1]	K02111	K02111	Others
K02112	ATPF1B, atpD; F-type H+/Na+-transporting ATPase subunit beta [EC:7.1.2.2 7.2.2.1]	K02112	K02112	Others
K02113	ATPF1D, atpH; F-type H+-transporting ATPase subunit delta	K02113	K02113	Others
K02114	ATPF1E, atpC; F-type H+-transporting ATPase subunit epsilon	K02114	K02114	Others
K02115	ATPF1G, atpG; F-type H+-transporting ATPase subunit gamma	K02115	K02115	Others
K02116	atpI; ATP synthase protein I	K02116	K02116	Others
K03432	psmA, prcA; proteasome alpha subunit [EC:3.4.25.1]	K03432	K03432	Others
K13527	mpa; proteasome-associated ATPase	K13527	K13527	Others
K13571	pafA; proteasome accessory factor A [EC:6.3.1.19]	K13571	K13571	Others
K13572	pafB; proteasome accessory factor B	K13572	K13572	Others
K13573	pafC; proteasome accessory factor C	K13573	K13573	Others
K03305	TC.POT; proton-dependent oligopeptide transporter, POT family	K03305	K03305	Others
K15580	oppA, mppA; oligopeptide transport system substrate-binding protein	K15580	K15580	Others
K15581	oppB; oligopeptide transport system permease protein	K15581	K15581	Others
K15582	oppC; oligopeptide transport system permease protein	K15582	K15582	Others
K15583	oppD; oligopeptide transport system ATP-binding protein	K15583	K15583	Others
K10823	oppF; oligopeptide transport system ATP-binding protein	K10823	K10823	Others
K01915	glutamine synthetase	K01915	K01915	Others
K00265	glutamate synthase (NADPH) large chain [EC:1.4.1.13]	K00265	K00265	Others
K00264	glutamate synthase (NADH) [EC:1.4.1.14]	K00264	K00264	Others
K00284	glutamate synthase (ferredoxin) [EC:1.4.7.1]	K00284	K00284	Others
K00260	glutamate dehydrogenase	K00260	K00260	Others
K00261	glutamate dehydrogenase (NAD(P)+) [EC:1.4.1.3]	K00261	K00261	Others
K00262	glutamate dehydrogenase (NADP+) [EC:1.4.1.4]	K00262	K00262	Others
K01948	carbamoyl-phosphate synthase (ammonia) [EC:6.3.4.16]	K01948	K01948	Others
K00926	carbamate kinase [EC:2.7.2.2]	K00926	K00926	Others
K09065	N-acetylornithine carbamoyltransferase [EC:2.1.3.9]	K09065	K09065	Others
K01438	acetylornithine deacetylase [EC:3.5.1.16]	K01438	K01438	Others
K00611	ornithine carbamoyltransferase [EC:2.1.3.3]	K00611	K00611	Others
K03320	ammonium transporter, Amt family	K03320	K03320	Others
K01697	CBS; cystathionine beta-synthase [EC:4.2.1.22]	K01697	K01697	Others
