## Supplemental Data 7 for "Unraveling *Candidatus* Dermatophostum as a Novel Genus of Polyphosphate-Accumulating Organisms for High-Strength Wastewater Treatment"

### Sheet: TPM
Dataset S7 Functional gene expression of Ca. D. ammonifactor during reactor operation
Gene	Pathway	Ca. D. ammonifactor				Ca. L. EBPR_bin.18				Ca. P. EBPR_bin.20				Discription	Enzyme	KO
		S1	S2	S3	S4	S1	S2	S3	S4	S1	S2	S3	S4
ppk1	PolyP Metabolism	0	342.572	169.632	273.255	0	0	0	0	0	309.904	1602.15	0	ppk; polyphosphate kinase [EC:2.7.4.1]	Polyphosphate Kinase	K00937
ppk2	PolyP Metabolism	0	2560.74	1605.99	2198.75	0	1027.08	0	0	890.874	850.775	9839.07	0	ppk2; polyphosphate kinase [EC:2.7.4.34]	Polyphosphate Kinase	K22468
ppx	PolyP Metabolism	0	9.32855	0	139.66	0	868.979	113.973	0	1364.53	195.528	0	0	ppx-gppA; exopolyphosphatase / guanosine-5'-triphosphate,3'-diphosphate pyrophosphatase [EC:3.6.1.11 3.6.1.40]	Exopolyphosphatase	K01524
ppgK	PolyP Metabolism	0	21.3953	143.927	9.40218	0	1139.91	7970.91	0	0	59.8874	0	0	ppgK	Polyphosphate Glucokinase	K00886
pit	P Transport	0	509.559	0	31.6155	0	331.677	1359.23	160.203	453.542	7518.29	0	0	TC.PIT; inorganic phosphate transporter, PiT family	Inorganic Phosphate Transporter, Pit Family	K03306
pstA	P Transport					0	13.4074	0	0	0	6.11066	0	0	pstA; phosphate transport system permease protein	Phosphate Transport System Permease Protein	K02038
pstB	P Transport					0	31.3635	0	0	0	13.8481	0	0	pstB; phosphate transport system ATP-binding protein [EC:7.3.2.1]	Phosphate Transport System ATP-Binding Protein	K02036
pstC	P Transport					0	11.6939	0	0	0	11.7794	0	0	pstC; phosphate transport system permease protein	Phosphate Transport System Permease Protein	K02037
pstS	P Transport					0	105.354	0	0	0	7.6686	0	0	pstS; phosphate transport system substrate-binding protein	Phosphate Transport System Substrate-Binding Protein	K02040
narH	Denitrification	0	287.075	203.404	35.0338					0	61.0843	0	0	narH, narY, nxrB; nitrate reductase / nitrite oxidoreductase, beta subunit [EC:1.7.5.1 1.7.99.-]	Nitrate Reductase	K00371
nirK	Denitrification	0	26.9696	5.53262	0	0	128.668	0	0	49.7164	275.96	0	0	nirK; nitrite reductase (NO-forming) [EC:1.7.2.1]	Nitrite Reductase (NO-Forming)	K00368
narG	Denitrification	709.72	798.664	28.6564	28.9674					0	296.578	0	0	narG, narZ, nxrA; nitrate reductase / nitrite oxidoreductase, alpha subunit [EC:1.7.5.1 1.7.99.-]	Nitrate Reductase	K00370
narI	Denitrification	0	207.918	348.209	170.238					0	52.6515	0	0	narI, narV; nitrate reductase gamma subunit [EC:1.7.5.1 1.7.99.-]	Nitrate Reductase Gamma Subunit	K00374
norB	Denitrification	0	1161.92	906.26	699.958	0	2862.48	190.695	0					norB; nitric oxide reductase subunit B [EC:1.7.2.5]	Nitric Oxide Reductase Subunit B	K04561
nrfH	DNRA	0	126.72	0	0									nrfH; cytochrome c nitrite reductase small subunit	Cytochrome C Nitrite Reductase Small Subunit	K15876
nrfA	DNRA	0	182.667	10.1396	25.4958									nrfA; nitrite reductase (cytochrome c-552) [EC:1.7.2.2]	Nitrite Reductase (Cytochrome C-552)	K03385
livG	Transporter	0	1536.78	88.8931	684.625	0	126.371	518.309	0	180.097	1531.85	0	0	livG; branched-chain amino acid transport system ATP-binding protein	Branched-Chain Amino Acid Transport System Atp-Binding Protein	K01995
livF	Transporter	0	950.339	334.795	1123.74	0	454.689	0	0	6895.91	4927.25	2681.15	0	livF; branched-chain amino acid transport system ATP-binding protein	Branched-Chain Amino Acid Transport System Atp-Binding Protein	K01996
livH	Transporter	0	1171.89	362.169	269.982	0	1192.93	0	0	735.101	696.148	0	0	livH; branched-chain amino acid transport system permease protein	Branched-Chain Amino Acid Transport System Permease Protein	K01997
livM	Transporter	0	1627.23	1638.1	1662.31	0	246.408	223.488	0	823.927	3587.42	0	0	livM; branched-chain amino acid transport system permease protein	Branched-Chain Amino Acid Transport System Permease Protein	K01998
livK	Transporter	5711.73	10631.9	5229.43	7333.49	0	2607.32	0	0	19494.4	16324.6	31068.4	46579.8	livK; branched-chain amino acid transport system substrate-binding protein	Branched-Chain Amino Acid Transport System Substrate-Binding Protein	K01999
paP	Transporter	0	3913.18	1919.18	1981.13	0	516.033	0	0	2966.2	1627.95	0	0	ABC.PA.P; polar amino acid transport system permease protein	Polar Amino Acid Transport System Permease Protein	K02029
paS	Transporter	0	5640.62	7058.15	5047.57	0	4889.06	1609.24	0	0	9779.38	0	0	ABC.PA.S; polar amino acid transport system substrate-binding protein	Polar Amino Acid Transport System Substrate-Binding Protein	K02030
maIK	Transporter	0	1918.05	863.158	2072.78	0	7646.82	459.658	0	300.745	274.101	0	0	msmX, msmK, malK, sugC, ggtA, msiK; multiple sugar transport system ATP-binding protein		K10112
puuP	Transporter	0	1580.37	1752.07	1463.64					1179	153.193	0	0	puuP	Putrescine Importer	K14052
malY	Transporter					0	152.946	0	0					malY	Maltose-Moltooligosaccharide Transporter	K16211
fucP	Transporter					0	242.318	313.548	0					fucP	Fucose-Proton Symporter	K02429
opuD	Transporter	0	171.368	100.015	132.058									opuD	Glycine Betaine	K05020
proP	Transporter	0	278.734	117.351	50.8725									proP	Proline-Betaine-Proton Symporter	K03762
fadA	Fermentation	0	143.062	0	0	0	613.291	0	0	0	194.368	0	0	fadA, fadI; acetyl-CoA acyltransferase [EC:2.3.1.16]	acetyl-CoA acyltransferase	K00632
acd	Fermentation	0	2029.74	1020.28	1438.23	0	3606.34	1141.97	0	300.364	2376.14	2200.69	0	ACADM, acd; acyl-CoA dehydrogenase [EC:1.3.8.7]	acyl-CoA dehydrogenase	K00249
gltB	Fermentation	0	18.7569	67.1245	71.1001	0	91.7786	0	0	0	56.8091	6177.42	0	gltB; glutamate synthase (NADPH) large chain	glutamate synthase (NADPH) large chain [EC:1.4.1.13]	K00265
gdhA	Fermentation	0	160.994	201.231	112.976	0	167.372	1342.7	0	0	113.196	0	0	gdhA; glutamate dehydrogenase (NADP+)	glutamate dehydrogenase (NADP+) [EC:1.4.1.4]	K00262
ald	Fermentation	0	105.708	69.9516	149.302	0	6027.73	0	0	0	472.939	0	0	ald; alanine dehydrogenase [EC:1.4.1.1]	alanine dehydrogenase	K00259
glnA	Fermentation	0	1625.08	189.743	248.264	0	825.142	634.324	0	3446.38	1153.38	0	0	glnA, GLUL; glutamine synthetase	glutamine synthetase	K01915
aceF	Fermentation	0	1215.38	1621.5	415.525	0	116.254	0	0	0	513.684	3007.87	72238.4	DLAT, aceF, pdhC; pyruvate dehydrogenase E2 component (dihydrolipoamide acetyltransferase) [EC:2.3.1.12]	pyruvate dehydrogenase	K00627
aceE	Fermentation	299.837	1480.22	1506.49	492.066	0	349.575	0	0	159.572	125.767	0	0	aceE; pyruvate dehydrogenase E1 component [EC:1.2.4.1]	pyruvate dehydrogenase	K00163
pta	Fermentation	0	0	56.5868	115.163	0	78.8265	0	0					pta; phosphate acetyltransferase [EC:2.3.1.8]	phosphate acetyltransferase	K13788
ackA	Fermentation	0	27.7467	39.4818	57.5991	0	86.7011	0	0					ackA; acetate kinase [EC:2.7.2.1]	acetate kinase	K00925
phaA	PHA	0	218.766	195.487	38.3868					0	279.147	0	0	phaA, E2.3.1.9, atoB; acetyl-CoA C-acetyltransferase [EC:2.3.1.9]	Acetyl-Coa Acetyltransferase	K00626
glgC	Glycogen	0	629.376	548.544	1756.02	0	3283.82	0	0	0	128.799	0	0	glgC; glucose-1-phosphate adenylyltransferase [EC:2.7.7.27]	Glucose-1-Phosphate Adenylyltransferase	K00975
glgB	Glycogen	0	179.637	36.8054	241.717	0	477.733	0	0	0	37.6142	0	0	GBE1, glgB; 1,4-alpha-glucan branching enzyme [EC:2.4.1.18]	1,4-Alpha-Glucan Branching Enzyme	K00700
glgE	Glycogen	0	0	69.1667	246.276	0	716.474	3086.8	11748.4	818.98	0	0	0	glgE	Starch Synthase (Maltosyl-Transferring)	K16147
glgM	Glycogen	0	265.987	66.404	128.914	0	415.433	226.235	0	0	61.2551	0	0	glgM	Alpha-Maltose-1-Phosphate Synthas	K16148
amyA	Glycogen					0	152.558	0	961.573	0	119.232	0	0	amyA	Alpha-Amylase	K01176
glgP	Glycogen	0	171.947	60.7489	48.1415	0	1265.21	2664.75	0	0	292.804	0	0	PYG, glgP; glycogen phosphorylase [EC:2.4.1.1]	Glycogen Phosphorylase	K00688
ma	Glycogen					0	368.234	256.697	0					ma	Cyclomaltodextrinase / Neopullulanase	K01208
gyrA	House Keeping	0	121.196	105.938	32.4944	0	106.457	0	0	127.336	107.506	0	0	DNA gyrase subunit A [EC:5.6.2.2]	DNA gyrase	K02469
recA	House Keeping	0	274.26	144.968	309.555	0	165.129	0	0	260.889	71.2991	0	0	Recombination protein RecA	Recombination protein RecA	K03553
ftsZ	House Keeping	0	170.027	295.094	270.112	0	214.062	0	0	0	310.068	0	0	cell division protein FtsZ	cell division protein FtsZ	K03531
recF	House Keeping	0	30.4371	41.8521	20.6804	0	21.0352	0	0	0	82.7212	0	0	DNA replication and repair protein RecF	DNA replication and repair protein RecF	K03629
