## Supplemental Data 8 for "Unraveling *Candidatus* Dermatophostum as a Novel Genus of Polyphosphate-Accumulating Organisms for High-Strength Wastewater Treatment"

### Sheet: Sheet2
WWTP	Country	Continent	temperature (oC)	HRT (hr)	SRT (d)	AS process type	Nitrification	Denitrification	Inf_COD	Inf_TP	Ca. Dermatophostum	Ca.Lutibacillus	Ca.Phosphoribacter	Phycicoccus	Phycicoccus_A	Tetrasphaera	Tetrasphaera_A	s299_Hjor_b94
CNHB4B	China	Asia	4.44444	N/A	N/A	plug flow	Yes	Yes	350	N/A	0.0568164	0.0870549	0.742835	0	0.0356576	0	0	0
CNHB3C	China	Asia	4.44444	N/A	N/A	plug flow	Yes	Yes	350	N/A	0.0456167	0.0720975	0.524036	0	0.0154801	0	0	0
CNDL2BC	China	Asia	12.2222	N/A	20	SBR	Yes	Yes	340	N/A	0	0	0.223642	0	0	0	0	0
CNDL2AC	China	Asia	12.2222	N/A	20	SBR	Yes	Yes	340	3	0	0	0.116719	0	0.00591299	0	0	0
USVD1BC	United States	North America	19	30	30	complete mix	Yes	N/A	N/A	N/A	0	0	0	0	0	0	0	0
SAKB5	South Africa	Africa	18	N/A	28	A2O	Yes	Yes	697	3.87	0.0675696	0.322438	1.38095	0	0.0274781	0	0	0
CNDL1BC	China	Asia	12.2222	24	30	plug flow	Yes	Yes	159	2.9	0	0	0	0.0797471	0	0	0	0
SAKB6	South Africa	Africa	18	N/A	28	A2O	Yes	Yes	697	3.87	0	0	0.0117036	0	0	0	0	0
SAKR2	South Africa	Africa	18	N/A	12	A2O	Yes	Yes	771.97	7.2	0	0.0088749	0.00910569	0	0.015006	0	0	0.0196911
SAZK3	South Africa	Africa	21	N/A	20	A2O	N/A	N/A	496	5	0.0849294	0.0436576	0.343154	0	0.107441	0	0.0143175	0
SEGL1C	Sweden	Europe	8	N/A	20	plug flow	Yes	Yes	N/A	7.6	0	0	0	0	0	0	0	0
CNDL1AC	China	Asia	12.2222	24	30	plug flow	Yes	Yes	159	2.9	0	0	0	0.0922453	0	0	0	0
USAK2D	United States	North America	0	24	22	extended aeration	Yes	No	N/A	N/A	0	0	0.0273516	0	0	0	0	0
CNCQ4C	China	Asia	18.3333	12	N/A	SBR	Yes	Yes	280	3.5	0	0	0.317149	0	0	0	0	0
USPT1C	United States	North America	13	7	4	plug flow	No	No	N/A	N/A	0	0.0261949	0.0291102	0	0.0747432	0	0.0229059	0
BRBH3C	Brazil	South America	27	17	6	plug flow	Yes	Yes	589	6.55	0.182974	0	0.454669	0	0.890504	0	0	0
USNO2D	United States	North America	15	36	65	plug flow	No	No	N/A	N/A	0	0	0	0	0	0	0	0
BRBH1C	Brazil	South America	27	17	6	plug flow	Yes	Yes	589	6.55	0.390322	0	0.967255	0	1.80156	0	0.0239619	0
USMI4C	United States	North America	7	N/A	30	oxidation ditch	Yes	Yes	N/A	N/A	0.234975	0	1.62489	0.0885094	0.155486	0	0	0.0836535
USMI1C	United States	North America	7	6	10	complete mix	Yes	Yes	N/A	N/A	0	0	0	0	0	0	0.00875181	0
USMD4C	United States	North America	14	N/A	9	pure oxygen	No	No	600	3.45	0.0598844	0.0172727	0.842526	0	0.197876	0	0.0102532	0
USMD3C	United States	North America	14	N/A	9	pure oxygen	No	No	600	3.45	0	0	0.0364253	0	0	0	0	0
USMD2C	United States	North America	14	N/A	9	pure oxygen	No	No	600	3.45	0	0	0.0463166	0	0	0	0	0
USMD1C	United States	North America	14	N/A	9	pure oxygen	No	No	600	3.45	0	0	0.0508129	0	0	0	0	0
USKP2O	United States	North America	13	8	8	plug flow	Yes	No	N/A	3.6	0	0	0.212939	0	0.077303	0	0.060643	0
AUXP4AC	Australia	Australasia	19	N/A	25	SBR	N/A	N/A	486	6.6	0	0	0	0	0	0	0	0
SESD1C	Sweden	Europe	10	N/A	20.7	plug flow	Yes	Yes	N/A	6.9	0.270967	0.0793748	3.19695	0	0.357495	0	0.0215562	0.014651
SESD2C	Sweden	Europe	10	N/A	20.7	plug flow	Yes	Yes	N/A	6.9	0	0.0132367	0.471593	0	0	0	0	0
SESD3C	Sweden	Europe	10	N/A	N/A	plug flow	Yes	Yes	N/A	6.9	0	0.0300417	0.922575	0	0	0	0	0
SEUL1C	Sweden	Europe	8	N/A	18	complete mix	Yes	No	N/A	9.3	0	0.0361002	1.02445	0	0	0	0	0
SEVS1C	Sweden	Europe	8	N/A	5.5	plug flow	Yes	Yes	N/A	4.2	0.0479926	0.175563	2.35999	0	0.032252	0	0	0
SGEA1C	Singapore	Asia	26.98	5.7	5	plug flow	Yes	Yes	500	5	0.157927	0.0272138	2.40337	0	0.172734	0	0.0549685	0
SGJR1C	Singapore	Asia	26.98	16	13	plug flow	No	No	814	N/A	0	0	0.013182	0	0	0	0	0
SGWE1C	Singapore	Asia	26.98	12	5	plug flow	Yes	Yes	530	N/A	0	0	0.0654344	0	0.0214553	0	0	0
TWKS2B	Taiwan (ROC)	Asia	25.6	24	13	plug flow	No	No	100	3.5	0	0	0	0	0	0	0	0
AUEP2AB	Australia	Australasia	17	15	15	N/A	Yes	No	485	N/A	0	0	0	0	0	0	0	0
TWKS2C	Taiwan (ROC)	Asia	25.6	24	13	plug flow	No	No	100	3.5	0.325357	0.0549504	2.32603	0	0.844638	0	0.0467656	0
TWTN1C	Taiwan (ROC)	Asia	24.6	13.68	7	complete mix	No	No	167.1	4	0.108565	0.0213685	0.840255	0	0.332948	0	0.0138111	0
TWTN2C	Taiwan (ROC)	Asia	24.6	24	N/A	N/A	No	No	100	3	0.396491	0.063686	1.89081	0	0.273874	0	0.0228697	0
USAG1C	United States	North America	17	12	16	A2O	Yes	Yes	N/A	N/A	0.0974323	0.016622	0.836752	0	0.191278	0	0.0093478	0
USAG2C	United States	North America	17	12	16	A2O	Yes	Yes	N/A	N/A	0	0	0.342564	0.0693993	0	0	0.206317	0
USAG3C	United States	North America	17	12	16	A2O	Yes	Yes	N/A	N/A	0	0	0.312751	0.0654787	0	0	0.188438	0
USHS3B	United States	North America	21	N/A	N/A	plug flow	Yes	No	N/A	N/A	0	0	0.048319	0	0	0	0	0
USHS3A	United States	North America	21	N/A	N/A	plug flow	Yes	No	N/A	N/A	0	0	0.0408129	0	0	0	0	0
USHI4C	United States	North America	25	N/A	6.5	plug flow	Yes	No	N/A	N/A	0	0	0.179704	0	0.0765055	0	0.0572805	0
AUXP4AB	Australia	Australasia	19	N/A	25	SBR	N/A	N/A	486	6.6	0	0.00977606	0.21652	0	0.0125455	0	0.00679842	0.00550145
USHI1C	United States	North America	25	N/A	10	N/A	Yes	N/A	N/A	N/A	0	0	0.0679255	0	0.0150068	0	0	0
USFT5C	United States	North America	14	8	14.62	extended aeration	Yes	Yes	337	N/A	0	0.091773	1.85267	0	0.0145692	0	0	0.0602172
USFT4C	United States	North America	13	24	12	plug flow	Yes	Yes	863	4.7	0	0.0389693	1.98037	0	0.0242821	0	0	0
USFT2C	United States	North America	16	8	4.405	complete mix	Yes	No	251	3.8	0	0.0654086	0.0956779	0	0	0	0	0
USFT1C	United States	North America	16	7.5	6	complete mix	Yes	No	N/A	N/A	0	0	0	0	0	0	0	0
USDC4C	United States	North America	15	20	2.5	plug flow	No	No	N/A	5.07	0.0730272	0.0101891	0.832691	0	0.577798	0	0	0
USDC2C	United States	North America	15	20	2.5	plug flow	Yes	Yes	N/A	5.07	0	0	0.136705	0	0	0	0	0
USDC1C	United States	North America	15	20	2.5	plug flow	Yes	Yes	N/A	5.07	0	0	0.631269	0	0.207823	0	0	0
USDA2J	United States	North America	18	12	6.5	plug flow	Yes	Yes	298	N/A	0	0	0	0	0	0	0	0
USDA2G	United States	North America	18	12	6.5	plug flow	Yes	Yes	298	N/A	0	0	0	0	0.00719184	0	0	0
AUXP4AA	Australia	Australasia	19	N/A	25	SBR	N/A	N/A	486	6.6	0	0	0.217412	0	0.00570121	0	0.00676548	0
USDA2C	United States	North America	18	12	6.5	plug flow	Yes	Yes	298	N/A	0	0	0	0	0.00770007	0	0.0216022	0
USAG4C	United States	North America	17	12	16	A2O	Yes	Yes	N/A	N/A	0	0	0.101841	0	0	0	0	0
USAK1D	United States	North America	0	24	22	extended aeration	Yes	No	N/A	N/A	0	0	0.147877	0	0	0	0	0
USAK1D	United States	North America	0	24	22	extended aeration	Yes	No	N/A	N/A	0	0	0.16137	0	0	0	0	0
USAT01C	United States	North America	16	33	20	extended aeration	Yes	Yes	N/A	4	0.0976612	0.0222023	1.12709	0	0.209711	0	0.0249819	0.0208931
USAT10C	United States	North America	16	N/A	2	extended aeration	Yes	Yes	N/A	9.13	0	0	0.113152	0	0	0	0	0
USAT12C	United States	North America	16	74.4	29	N/A	Yes	Yes	N/A	4.9	0	0	0.113688	0	0	0	0	0
USBT1C	United States	North America	10	N/A	N/A	complete mix	Yes	Yes	N/A	3.8	0	0	0.0519836	0	0	0	0	0
USBT2C	United States	North America	10	N/A	25.6	plug flow	Yes	Yes	512	5.16	0	0	0.095132	0	0	0	0	0
USBT5C	United States	North America	10	31.605	17.2	plug flow	Yes	Yes	N/A	5.16	0	0	0	0	0	0	0	0
USBT6C	United States	North America	10	31.605	17.2	plug flow	Yes	Yes	N/A	5.16	0.223856	0.0824639	2.78518	0	0.73224	0	0.0224381	0.0124138
USCB1AC	United States	North America	12	N/A	12	complete mix	Yes	Yes	543	N/A	0	0.187646	0.88444	0	0.0790982	0	0	0.0169341
USCB1CC	United States	North America	12	N/A	12	complete mix	Yes	Yes	543	N/A	0	0	0	0	0	0	0	0
USCB1DC	United States	North America	12	N/A	12	complete mix	Yes	Yes	543	N/A	0	0	0	0	0.00675351	0	0	0
USCG1C	United States	North America	8	5.4	11	plug flow	Yes	No	N/A	5.5	0	0	0	0	0	0	0	0
USCG2C	United States	North America	10	8.5	4.4	A2O	Yes	Yes	N/A	N/A	0	0.101157	0.0520559	0	0.066982	0	0	0.0205052
USCG3C	United States	North America	9	10	8	plug flow	Yes	No	N/A	N/A	0.223924	0.13103	3.68066	0	0.283908	0	0.00968556	0.0666745
USCG4AC	United States	North America	9	5.8	5.3	N/A	Yes	No	N/A	5.1	0.241254	0.0886688	2.88949	0	0.749882	0	0.0339611	0.0123446
USCG4BC	United States	North America	9	5.8	18.6	N/A	Yes	No	N/A	5.1	0	0	0	0	0	0	0	0
USCG5C	United States	North America	9	N/A	11	plug flow	Yes	No	N/A	N/A	0	0	0	0	0	0	0	0
USHS3C	United States	North America	21	N/A	N/A	plug flow	Yes	No	N/A	N/A	0	0	0.0382656	0	0	0	0	0
USJC1O	United States	North America	10	72	25	oxidation ditch	Yes	Yes	N/A	22.5	0	0	0.00783927	0	0	0	0	0
USJC2O	United States	North America	10	72	25	oxidation ditch	Yes	Yes	N/A	22.5	0	0	0.00767614	0	0	0	0	0
USKN1AA	United States	North America	15	N/A	14.1	N/A	Yes	No	N/A	N/A	0	0	0	0	0	0	0	0
USKN1AB	United States	North America	15	N/A	14.1	N/A	Yes	No	N/A	N/A	0	0.0983058	1.9421	0	0.0280658	0	0	0.0639271
USKN1AC	United States	North America	15	N/A	14.1	N/A	Yes	No	N/A	N/A	0	0	0.0723174	0	0.0157038	0	0	0
USKP1O	United States	North America	13	8	8	plug flow	Yes	No	N/A	3.6	0	0	0.188877	0	0.0769337	0	0.0612267	0
USNO1C	United States	North America	15	24	10	plug flow	Yes	No	N/A	N/A	0.103917	0.0260378	1.31174	0	0.244809	0	0.0287797	0.0233537
USNO2C	United States	North America	15	36	65	plug flow	No	No	N/A	N/A	0	0	0	0	0	0	0	0
USNO2D	United States	North America	15	36	65	plug flow	No	No	N/A	N/A	0	0	0	0	0	0	0	0
USNO2D	United States	North America	15	36	65	plug flow	No	No	N/A	N/A	0	0	0	0	0	0	0	0
USOK01C	United States	North America	16	N/A	17.5	SBR	Yes	Yes	N/A	N/A	0	0.0487975	1.46592	0	0.164154	0	0	0
USOK03A	United States	North America	16	24	24	oxidation ditch	Yes	No	N/A	N/A	0	0	0	0	0	0	0	0
USOK05C	United States	North America	16	20	11	SBR	Yes	Yes	N/A	N/A	0	0	0.0511112	0	0	0	0	0
USOK06C	United States	North America	15	38.2667	23	complete mix	Yes	No	N/A	N/A	0	0	0	0	0	0	0	0.0238595
USOK11C	United States	North America	15	25	17.5	plug flow	Yes	No	N/A	N/A	0	0	0.0235517	0	0	0	0	0
USOP1AC	United States	North America	17	N/A	15	oxidation ditch	Yes	Yes	N/A	N/A	0	0	0	0	0	0	0	0
USOP1BC	United States	North America	17	N/A	15	oxidation ditch	Yes	Yes	N/A	N/A	0	0	0	0	0	0	0	0
USOP1CC	United States	North America	17	N/A	15	oxidation ditch	Yes	Yes	N/A	N/A	0	0	0	0	0	0	0	0
USPT2C	United States	North America	13	7	4	plug flow	No	No	N/A	N/A	0	0	0.187797	0	0.135407	0	0	0
USPT3C	United States	North America	13	7	4	plug flow	No	No	N/A	N/A	0.166141	0	3.45296	0.0530791	0.181083	0	0	0
USPT4C	United States	North America	13	7	4	plug flow	No	No	N/A	N/A	0.159052	0	2.88682	0.0510466	0.175116	0	0	0
USRE3C	United States	North America	16	N/A	20.7	A2O	Yes	Yes	N/A	7.01	0	0.0201041	0.590018	0	0	0	0	0
USRE6C	United States	North America	16	21	22	A2O	Yes	Yes	N/A	10	0.0691545	0.0522937	2.72767	0	0.133899	0	0	0
USRE8C	United States	North America	15	20.88	14	A2O	Yes	Yes	N/A	5.57	0	0.038723	0.574519	0	0.00790949	0	0	0.0333265
USSD2AC	United States	North America	18	43	4.7	plug flow	Yes	No	N/A	6.1	0	0	0	0	0	0	0	0
USSD2BB	United States	North America	18	43	4.7	plug flow	Yes	No	N/A	6.1	0	0	0	0	0	0	0	0
USSD2BC	United States	North America	18	43	4.7	plug flow	Yes	No	N/A	6.1	0	0	0	0	0	0	0	0
CNXM3C	China	Asia	22.2222	21	15	plug flow	Yes	Yes	300	5	0	0	0.0345408	0	0	0	0	0
BRBH4C	Brazil	South America	27	17	6	plug flow	Yes	Yes	589	6.55	0.185512	0	0.497566	0	0.921776	0	0	0
USSF3C	United States	North America	16	6	6.6	complete mix	No	No	259	N/A	0.17536	0	2.22504	0	0.785716	0	0.259577	0
USSF4C	United States	North America	17	6	17	N/A	Yes	No	N/A	N/A	0	0	0	0	0	0	0	0
USTE3A	United States	North America	24	16.5	18	A2O	Yes	Yes	N/A	N/A	0	0	0.0234459	0	0	0	0	0
USTE3B	United States	North America	24	16.5	18	A2O	Yes	Yes	N/A	N/A	0	0	0.0339097	0	0	0	0	0
USTE3C	United States	North America	24	16.5	18	A2O	Yes	Yes	N/A	N/A	0	0	0.0303541	0	0	0	0	0
USTF1AC	United States	North America	18	N/A	19.6	complete mix	Yes	Yes	N/A	6.6	0	0	0	0	0	0	0	0
USTF1BC	United States	North America	18	N/A	19.6	complete mix	Yes	Yes	N/A	6.6	0	0	0	0	0	0	0	0
USTF1CC	United States	North America	18	N/A	19.6	complete mix	Yes	Yes	N/A	6.6	0	0	0	0	0	0	0	0
USTF1DC	United States	North America	18	N/A	19.6	complete mix	Yes	Yes	N/A	6.6	0	0	0	0	0	0	0	0
USVA2C	United States	North America	15	6.5	6.9	N/A	Yes	Yes	326	4	0.0646545	0	0.589081	0	0.0889182	0	0.464041	0
BROS2C	Brazil	South America	27	N/A	28	plug flow	No	No	1857	N/A	0	0	0	0	0	0	0	0
USVA3C	United States	North America	15	12.533	1.9	plug flow	No	No	445	5.3	0.133171	0	2.73731	0	0.315281	0	0.0439876	0
USVA5C	United States	North America	13	12	16.7	N/A	Yes	Yes	389	7.3	0	0	0.793799	0	0.228071	0	0	0
USVA6C	United States	North America	15	N/A	9.1	N/A	Yes	Yes	383	3.7	0	0	1.05499	0	0	0	0	0
USVA8C	United States	North America	16	7	7.8	N/A	Yes	Yes	445	4.9	0	0	0	0	0	0	0	0
USVA9C	United States	North America	16	60	7.9	N/A	Yes	Yes	N/A	6.7	0	0	0.592991	0	0.0374642	0	0.0224051	0
USVD1AC	United States	North America	19	30	30	complete mix	Yes	N/A	N/A	N/A	0	0	0	0	0	0	0	0
USVD1CC	United States	North America	19	30	30	complete mix	Yes	N/A	N/A	N/A	0	0	0	0	0	0	0	0
USVD1DC	United States	North America	19	30	30	complete mix	Yes	N/A	N/A	N/A	0	0	0	0	0	0	0	0
USWR1AC	United States	North America	18	N/A	6	plug flow	Yes	No	N/A	4.5	0	0	0	0	0.00529301	0	0.0108018	0
BROS2D	Brazil	South America	27	N/A	28	plug flow	No	No	1857	N/A	0	0	0	0	0	0	0	0
USWR1BC	United States	North America	18	N/A	6	plug flow	Yes	No	N/A	4.5	0	0	0	0	0	0	0.0204006	0
USWR2AC	United States	North America	18	27	N/A	plug flow	Yes	Yes	N/A	N/A	0	0.012703	0	0	0	0	0	0
USWR2BC	United States	North America	18	27	N/A	plug flow	Yes	Yes	N/A	N/A	0	0.0175912	0	0	0	0	0	0
UYUC05	Uruguay	South America	17	N/A	N/A	extended aeration	N/A	N/A	N/A	N/A	0	0	0.0553892	0	0	0	0	0
UYUC06	Uruguay	South America	17	N/A	N/A	extended aeration	N/A	N/A	N/A	N/A	0	0	0.0481199	0	0	0	0	0
UYUM08	Uruguay	South America	17	N/A	15	plug flow	Yes	No	N/A	N/A	0	0	0	0	0	0	0	0
BROS3B	Brazil	South America	27	N/A	28	plug flow	No	No	1857	N/A	0	0	0	0	0.0343362	0	0	0.0269961
BRRP1A	Brazil	South America	24	12	N/A	complete mix	Yes	Yes	410	4.7	0	0	0	0	0.128173	0	0	0
BRRP2B	Brazil	South America	24	12	N/A	complete mix	Yes	Yes	410	4.7	0.113621	0	0.156734	0	0.697493	0	0	0
BRRP3A	Brazil	South America	24	12	N/A	complete mix	Yes	Yes	410	4.7	0.254411	0	0.244898	0	1.40359	0	0.0461983	0
CAON1C	Canada	North America	6	8.3	7.6	plug flow	Yes	No	464	4.9	0	0	0	0	0	0	0.0296077	0
CAON2C	Canada	North America	6	8.3	7.6	plug flow	Yes	No	464	4.9	0	0	0	0	0	0	0.212479	0
CAON4AC	Canada	North America	6	2	2	AO	No	Yes	330	4.8	0	0	0	0	0	0	0	0
USAK1D	United States	North America	0	24	22	extended aeration	Yes	No	N/A	N/A	0	0	0.156564	0	0	0	0	0
CAON4BC	Canada	North America	6	2	2	AO	No	Yes	330	4.8	0	0	0	0	0	0	0	0
CHBU1A	Switzerland	Europe	10	N/A	19	complete mix	Yes	No	131	1.88	0.325934	0	1.12141	0.178866	0.195877	0	0.0163937	0
CHBU1B	Switzerland	Europe	10	N/A	19	complete mix	Yes	No	131	1.88	0.277127	0	1.05113	0.14058	0.161849	0	0.0143971	0
CHBU1C	Switzerland	Europe	10	N/A	19	complete mix	Yes	No	131	1.88	0.30088	0	0.961279	0.164465	0.179813	0	0.0149188	0
CLVPM1	Chile	South America	15	5	1.93	complete mix	No	No	531	6	0.033948	0	0.100528	0.0600827	0.16378	0	0.0392908	0
CLVPM2	Chile	South America	15	5	1.93	complete mix	No	No	531	6	0	0	0.116565	0.0700854	0.18467	0	0.036926	0
CLVPM3	Chile	South America	15	5	1.93	complete mix	No	No	531	6	0.0372256	0	0.115852	0.0703552	0.189431	0	0.0421929	0
CLVPT1	Chile	South America	15	5	1.93	complete mix	No	No	531	6	0	0	0.0146899	0	0.117332	0	0.154216	0
CLVPT2	Chile	South America	15	5	1.93	complete mix	No	No	531	6	0	0	0.0155446	0	0.0895916	0	0.13907	0
CLVPT3	Chile	South America	15	5	1.93	complete mix	No	No	531	6	0	0	0.0071619	0	0	0	0	0
CNXM4C	China	Asia	22.2222	17.5	16.5	oxidation ditch	Yes	Yes	250	2.5	0	0	0.0312581	0	0.0671466	0	0	0
USCB1BC	United States	North America	12	N/A	12	complete mix	Yes	Yes	543	N/A	0	0	0	0	0	0	0	0
AUEP2BC	Australia	Australasia	17	15	15	N/A	Yes	No	485	N/A	0	0	0.0414484	0	0.0366278	0	0.0297526	0
USAT04C	United States	North America	16	36.5	30	SBR	Yes	No	N/A	N/A	0	0	0	0	0	0	0	0
USAT03C	United States	North America	16	12	15	complete mix	Yes	Yes	N/A	N/A	0	0.202673	0.90886	0	0.0870077	0	0	0.0172346
USAT02C	United States	North America	16	24	21	SBR	Yes	No	N/A	8	0	0	0	0	0	0	0	0
AUEP2AC	Australia	Australasia	17	15	15	N/A	Yes	No	485	N/A	0	0	0	0	0	0	0	0
SEGL2C	Sweden	Europe	8	N/A	20	plug flow	Yes	Yes	N/A	7.6	0.224017	0.054351	2.38262	0	0.282533	0	0.0185457	0.0118836
AUCR2B	Australia	Australasia	25	N/A	16	A2O	Yes	Yes	N/A	6.9	0	0	0	0	0.0660895	0	0.104139	0
SAKB3	South Africa	Africa	18	N/A	28	A2O	Yes	Yes	697	3.87	0	0.372594	1.21482	0	0	0	0	0
SADP3	South Africa	Africa	21	N/A	11	A2O	N/A	N/A	389	5	0.0899639	0.0121079	0.673668	0	0.217048	0	0	0.00597131
NZOX2	New Zealand	Australasia	11	N/A	N/A	N/A	N/A	N/A	N/A	N/A	0	0.0292393	0.0738001	0	0.0720658	0	0	0
NZDM2	New Zealand	Australasia	11	N/A	N/A	N/A	N/A	N/A	N/A	N/A	0.025214	0.050639	0.155678	0	0.0141515	0	0.00559621	0
NZBL2	New Zealand	Australasia	11	N/A	N/A	N/A	N/A	N/A	N/A	N/A	0	0	0.080937	0	0	0	0	0
AUCR2A	Australia	Australasia	25	N/A	16	A2O	Yes	Yes	N/A	6.9	0.0985901	0.0495317	1.75727	0	0.0532459	0	0	0
CNXM1C	China	Asia	22.2222	14	10	plug flow	Yes	Yes	375	5.5	0.060393	0.0407603	0.890222	0	0.0643257	0	0.027639	0
CNXA4C	China	Asia	13.8889	22	16	oxidation ditch	Yes	Yes	250	3.5	0.089749	0.0780217	0.219384	0	0.110864	0	0.0163736	0
CNBJ3C	China	Asia	13.3333	15.3	5	plug flow	Yes	No	450	3.42	0.0374294	0.0500477	0.355828	0	0.0113556	0	0	0
CNBJ4C	China	Asia	13.3333	13.67	12.3	plug flow	Yes	Yes	450	N/A	0.103758	0.0215968	0.394759	0	0.0181532	0	0.0344923	0
CNBJ6BC	China	Asia	13.3333	13	10	plug flow	Yes	Yes	350	6.5	0	0	0.229049	0	0	0	0	0
CNCD1C	China	Asia	17.7778	11.5	16	plug flow	Yes	Yes	200	3	0	0	0.339566	0	0	0	0	0
CNCD2C	China	Asia	17.7778	12	18	plug flow	Yes	Yes	200	8	0	0.118737	0.253839	0	0.0068451	0	0.0278893	0
CNCD3C	China	Asia	17.7778	N/A	26	SBR	Yes	Yes	150	2.4	0.146	0.0230447	0.586759	0.034789	0.21764	0	0	0.0309635
CNCD4C	China	Asia	17.7778	14	13	plug flow	Yes	Yes	350	4	0	0	0.277384	0	0.00518043	0	0.00640001	0
CNCQ1C	China	Asia	18.3333	12.5	20	oxidation ditch	Yes	Yes	450	3.2	0.0736906	0.0301833	1.2731	0	0.0355499	0	0.0133028	0
CNCQ2C	China	Asia	18.3333	20.5	21	plug flow	Yes	Yes	310	5	0	0	0	0	0	0	0	0
CNQD1C	China	Asia	13.8889	27	15	complete mix	Yes	Yes	650	9	0.032279	0.0343158	0.247589	0	0.0538225	0	0.00735025	0
CNQD2C	China	Asia	13.8889	26.3	20	plug flow	Yes	Yes	320	5	0	0	0	0	0.00575877	0	0	0
CNSH1C	China	Asia	17.7778	N/A	9	plug flow	Yes	Yes	462	7.5	0.0246646	0	0.190135	0	0.0239925	0	0	0
CNSH2C	China	Asia	17.7778	9.5	13.4	plug flow	Yes	Yes	320	5	0	0.00615652	0.4357	0	0.00631977	0	0	0
CNSH3C	China	Asia	17.7778	9.5	N/A	plug flow	Yes	Yes	316	4	0	0.00618639	1.53369	0	0.0147409	0	0	0
CNSH4C	China	Asia	17.7778	N/A	10	plug flow	Yes	Yes	160	3.6	0	0	0.594167	0	0	0	0.00732906	0
CNSH5C	China	Asia	17.7778	N/A	10	plug flow	Yes	Yes	220	5	0	0.0230587	0.127799	0	0	0	0	0
CNSY3A	China	Asia	25.5556	14.5	14	plug flow	Yes	Yes	180	4	0	0	0	0	0	0	0	0
CNSY3B	China	Asia	25.5556	14.5	14	plug flow	Yes	Yes	180	4	0	0	0	0	0	0	0	0
CNWH2C	China	Asia	17.2222	7.5	7	plug flow	Yes	No	165	3	0.0672296	0.0459777	1.10013	0	0.0509579	0	0.0517215	0
CNWH4C	China	Asia	17.2222	N/A	12	plug flow	Yes	Yes	150	2	0.0801609	0.0174684	0.205425	0	0.0179505	0	0.0117602	0
CNWX1AC	China	Asia	17.7778	12.7	20.5	plug flow	Yes	Yes	375	5.5	0	0	0.29929	0	0	0	0	0
CNWX3AC	China	Asia	17.7778	19.62	16.6	plug flow	Yes	Yes	275	3.25	0.145972	0.0193025	0.320672	0	0.086143	0	0	0
CNWX3BC	China	Asia	17.7778	10	12.5	plug flow	Yes	Yes	275	2.5	0.0926806	0.0245685	0.15441	0	0.142591	0	0	0
CNWX4C	China	Asia	17.7778	25.29	18.42	plug flow	Yes	Yes	255	16	0	0.0186403	0.21845	0	0	0	0	0
CNXA1C	China	Asia	13.8889	18	22	oxidation ditch	Yes	Yes	500	6.5	0	0.0187774	0.337127	0	0.0518367	0	0	0
CNXA2C	China	Asia	13.8889	15.98	13.7	plug flow	Yes	Yes	1000	4	0	0.0839298	0.684265	0	0.0130457	0	0.00790985	0
CNXA3C	China	Asia	13.8889	22	15.64	plug flow	Yes	Yes	1000	1.7	0	0.0604376	0.301835	0	0.0482518	0	0.0237413	0.00999125
CNXM2C	China	Asia	22.2222	22	20	plug flow	Yes	Yes	400	5	0	0	0.0592926	0	0	0	0	0
COCL2B	Colombia	South America	25	19.2	N/A	SBR	Yes	Yes	1000	N/A	0	0	0	0	0	0	0	0
COCL3C	Colombia	South America	25	N/A	N/A	N/A	N/A	N/A	N/A	N/A	0	0	0	0	0	0	0	0
AUBR2C	Australia	Australasia	20	55	21	oxidation ditch	Yes	Yes	905	15	0	0.0217315	0.795018	0	0.0246789	0	0	0
DEHE1C	Germany	Europe	12	N/A	10	complete mix	Yes	Yes	479	4.9	0.569858	0.0268545	3.01704	0.155443	0.445337	0	0.238175	0.0214341
ITRB1C	Italy	Europe	14	27	25	extended aeration	Yes	Yes	321	3.4	0.050994	0	0.801562	0	0.0530533	0	0	0.0520291
ITMC3C	Italy	Europe	14	14	14	complete mix	Yes	Yes	174	3.1	0	0	0	0	0.0445923	0	0	0.0386097
ITLF2C	Italy	Europe	14	26	20	extended aeration	Yes	Yes	286	3.4	0	0	0	0	0.0465546	0	0	0.0392842
ITLF2B	Italy	Europe	14	26	20	extended aeration	Yes	Yes	286	3.4	0	0	0	0	0.0407601	0	0	0.0324495
ITLF2A	Italy	Europe	14	26	20	extended aeration	Yes	Yes	286	3.4	0.0992836	0.0994922	4.76236	0	0.100319	0	0	0
DERA1C	Germany	Europe	12	31.2	22	complete mix	Yes	Yes	380	3.92	0.355978	0.135792	2.98311	0.0902892	0.538185	0	0.0734217	0.0144268
DEKS1C	Germany	Europe	10	N/A	10	complete mix	Yes	Yes	600	8	0.296258	0	0.71878	0.09983	0.475036	0	0.040402	0
DEKS1B	Germany	Europe	10	N/A	10	complete mix	Yes	Yes	600	8	0.340093	0	0.873422	0.118976	0.569436	0	0.0471734	0
DEKS1A	Germany	Europe	10	N/A	10	complete mix	Yes	Yes	600	8	0.295123	0	0.705661	0.101924	0.478937	0	0.0408892	0
CNWX2C	China	Asia	17.7778	12.7	20.5	complete mix	Yes	Yes	275	3.25	0	0.0133	0.241446	0	0.185415	0	0	0
AUBR2B	Australia	Australasia	20	55	21	oxidation ditch	Yes	Yes	905	15	0	0.0385836	1.26951	0	0.0506419	0	0.016405	0
CNWH1C	China	Asia	17.2222	10.5	13.5	plug flow	Yes	Yes	140	2	0	0	0.0441791	0	0	0	0	0
CNSZ4AC	China	Asia	23.3333	14	12	plug flow	Yes	Yes	325	3	0	0.0633872	0.201944	0	0.0145378	0	0.0260631	0
CNSZ3AC	China	Asia	23.3333	13	13	plug flow	Yes	Yes	400	4	0.103998	0.12038	0.386379	0	0.0170706	0	0.0309214	0
CNSZ3AB	China	Asia	23.3333	13	13	plug flow	Yes	Yes	400	4	0.0943592	0.103786	0.338083	0	0.0199854	0	0.0275831	0
CNSZ2C	China	Asia	23.3333	13.9	15	SBR	Yes	Yes	300	4	0	0	1.03365	0	0.044378	0	0.0685698	0
CNSZ1C	China	Asia	23.3333	22	12.5	plug flow	Yes	Yes	350	4.5	0	0.0188195	0.0545723	0	0	0	0	0
CNSY3C	China	Asia	25.5556	14.5	14	plug flow	Yes	Yes	180	4	0	0	0	0	0	0	0	0
AUBR2A	Australia	Australasia	20	55	21	oxidation ditch	Yes	Yes	905	15	0	0.0318594	1.74114	0	0.0442651	0	0.00724122	0
CNJN4C	China	Asia	4.44444	19.58	12.9	plug flow	Yes	Yes	170	2.5	0	0	0.0270715	0	0	0	0	0
COCL1B	Colombia	South America	25	N/A	90	N/A	N/A	N/A	949	N/A	0	0	0	0	0	0	0	0
CNJN3C	China	Asia	4.44444	13.84	12.9	plug flow	Yes	Yes	215	5	0	0	0.20217	0	0.00725684	0	0	0
CNJN2C	China	Asia	4.44444	14.6	12	plug flow	Yes	Yes	400	7	0	0	0.282212	0	0.00778198	0	0	0
CNJN1C	China	Asia	4.44444	12.8	13	plug flow	Yes	Yes	340	8	0	0	0.296713	0	0	0	0	0
CNHB4C	China	Asia	4.44444	N/A	N/A	plug flow	Yes	Yes	350	N/A	0	0.11624	0.83982	0	0.0544651	0	0	0
